# Flexibility in movement strategies of neotropical nectarivorous birds: insights from high-Andean hummingbirds and flowerpiercers

**DOI:** 10.1101/2025.02.28.640730

**Authors:** Cristina Rueda-Uribe, Pedro A. Camargo-Martínez, Jonathan Espitia, Manuela Lozano-Rocha, Juan Pablo Ríos, María Ángela Echeverry-Galvis, Lesley T. Lancaster, Isabella Capellini, Justin M. J. Travis, Alejandro Rico-Guevara

## Abstract

Nectarivorous birds should have flexible movement behaviours in response to the presence of competitors and the spatiotemporal availability of flowering plants, particularly in tropical regions where flower blooms follow patterns of precipitation that are unpredictable across years. While pollinators such as hummingbirds (Trochilidae) have diet breadths that are constrained by trait-matching with flowers, nectar-robbing flowerpiercers are tanagers (Thraupidae) that typically drink nectar from holes they pierce near the flower’s base. Consequently, distinct movement patterns for these two bird families would be expected from optimal foraging theory, yet little is known about how tropical nectarivores move in response to fluctuating conditions. We used fine-resolution tracking data from an automated radio telemetry grid to compare movement patterns between hummingbirds and flowerpiercers in high-Andean mountain ecosystems. We obtained an accumulated total of 435,513 location estimates and 452 tracking days from 22 individuals across six different bird species. Our results indicate that hummingbirds exhibit a greater diversity of movement behaviours in comparison to flowerpiercers, with varying space use and recursion patterns that are characteristic of sedentary, commuting/traplining and exploratory strategies, whereas most species of flowerpiercers were classified as central-place foragers. However, daily movement metrics show that there is substantial variation, and hierarchical clustering does not necessarily group together bird families, species, nor even individuals as more similar to each other. Flexibility in daily movement behaviours has seldom been described for neotropical nectarivorous birds in the wild. It emerges as an important trait to adjust behaviour to variable local contexts, and may be adaptive for persistence in challenging mountain ecosystems where weather conditions are harsh and floral resources are seasonal and limited. A better understanding of flexibility in movement behaviour can enhance our predictions about how animals respond to environmental change and anthropogenic pressures.
