## Supplementary tables for "Flexibility in movement strategies of neotropical nectarivorous birds: insights from high-Andean hummingbirds and flowerpiercers"

### Sheet: Table_S1
Table S1. Information on tagged birds. Sex was assigned based on plumage for dimorphic hummingbirds and the presence of cloacal protuberances for flowerpiercers, with 1 = male, 2 = female, 0 = unknown. Number of tracking days refers to those used in analyses, therefore individuals with 0 days were not included because they did not pass the set quality filters, and those with 2 days are included i…
family	species	id	tag_id	date_m_d_y	hour	sex	wing chord (mm)	body mass (g)	bill length (mm)	tail (mm)	tag_type	attachment_type	number of tracking days
Trochilidae	Chalcostigma_heteropogon	BGG	4B071E66	2022-01-12	07:40:00	1	67	5.59	12.2	55	PowerTag	glue-on	13
Trochilidae	Chalcostigma_heteropogon	BGO	3366522D	2022-02-12	07:10:00	1	70	6.12	13.6	60	PowerTag	glue-on	3
Trochilidae	Chalcostigma_heteropogon	BGP	4C4B1E2D	2022-02-12	09:30:00	1	68	5.66	13	60	PowerTag	glue-on	0
Trochilidae	Chalcostigma_heteropogon	PBB	2D52614C	17/01/2023	06:50:00	0	67	5.92	12.6	54	LifeTag	glue-on	0
Trochilidae	Chalcostigma_heteropogon	PWB	34522D78	18/01/2023	06:30:00	1	71	6.24	12.8	62	LifeTag	glue-on	5
Trochilidae	Pterophanes_cyanopterus	PPW	0752194C	18/01/2023	06:50:00	2	94	9.18	31.1	68	LifeTag	harness	44
Trochilidae	Pterophanes_cyanopterus	PPP	524C332D	19/02/2023	06:20:00	1	108	9.78	28.2	68	LifeTag	harness	0
Trochilidae	Chalcostigma_heteropogon	WOO	3419331E	19/02/2023	07:30:00	1	71	6.08	12.9	NA	LifeTag	glue-on	0
Trochilidae	Pterophanes_cyanopterus	BBB	1955342A	20/02/2023	07:20:00	1	110	10.25	27.8	69	LifeTag	harness	2
Trochilidae	Pterophanes_cyanopterus	GGG	4B4C4B2A	21/02/2023	06:20:00	1	113	10.45	28.1	74	LifeTag	harness	25
Trochilidae	Pterophanes_cyanopterus	PBB	33662A55	2023-11-06	06:25:00	1	107	NA	30.3	65	LifeTag	harness	41
Thraupidae	Diglossa_humeralis	BBB	661E1E4B	2024-07-08	06:30:00	0	68	12.19	NA	NA	LifeTag	legloop	78
Thraupidae	Diglossa_humeralis	BBP	072D1E07	2024-07-08	07:00:00	0	69	12.78	NA	NA	LifeTag	legloop	7
Thraupidae	Diglossa_lafresnayii	BBB	2A664C1E	2024-07-08	07:30:00	0	67	15.14	NA	NA	LifeTag	legloop	2
Thraupidae	Diglossa_cyanea	PPP	072D074B	2024-08-08	06:00:00	0	70	17.65	NA	NA	LifeTag	legloop	2
Thraupidae	Diglossa_cyanea	PYY	07612A07	2024-08-08	06:20:00	1	80	18.51	NA	NA	LifeTag	legloop	12
Trochilidae	Colibri_coruscans	YYY	4B341934	2024-08-08	06:20:00	0	72	7.18	21.6	55	LifeTag	glue-on	8
Trochilidae	Colibri_coruscans	PPP	4C072A4B	2024-08-08	06:40:00	0	71	6.89	23.02	48	LifeTag	glue-on	0
Thraupidae	Diglossa_lafresnayii	PPP	2D4C1E07	2024-08-08	07:30:00	0	74	18.97	NA	NA	LifeTag	legloop	9
Trochilidae	Colibri_coruscans	PPY	344C3319	2024-08-08	08:10:00	1	79	7.21	22.2	55	LifeTag	glue-on	0
Trochilidae	Colibri_coruscans	BBB	55612A2D	2024-08-08	08:10:00	0	74	6.46	21.7	47	LifeTag	glue-on	19
Thraupidae	Diglossa_humeralis	YYY	78785219	2024-08-08	09:10:00	0	65	13.35	NA	NA	LifeTag	legloop	13
Trochilidae	Colibri_coruscans	YYP	4C2A4B33	2024-08-08	09:10:00	0	67	6.66	22.2	45	LifeTag	glue-on	0
Thraupidae	Diglossa_humeralis	PPP	552D1955	2024-08-08	10:50:00	0	65	15.75	NA	NA	LifeTag	legloop	29

### Sheet: Table_S2
Table S2. Number and individuals and tracking days that resulted from applying exclusion filters on raw radio telemetry data that was obtained from tagging 24 birds. See methods for a detailed explanation of filtering. AKDE = autocorrelated kernel density estimate
Filter	Total individuals	Total days
Radio signal strength	22	452
At least 15 relocations by day	22	407
AKDEs could be estimated	20	380
AKDEs good quality	19	326
more than 1h of track duration within day	18	313
At least 3 days with data	14	306

### Sheet: Table_S3
Table S3. Results of linear mixed effects models to test difference between bird families (hummingbirds and flowerpiercers) in estimated daily movement metrics. Refer to main text for explanation of how movement metrics were calculated. Response variables in models had square-root (sqrt) or logarithmic (log10) transformations to approach normality, and individual nested within species was include…
Response variable	Transformation	fixed effect	Estimate	95% CI	standard error	df	loglik	AIC	F value	p
Area (m2)	log10(x)	null	-	-	-	4	-57.3915	122.783	-	-
		group	-0.02131	-0.56 - 0.50	0.28001	5	-57.8	125.6	0.0058	0.9429
Cumulative distance (m)	sqrt(x)	null	-	-	-	4	-1315.38	2638.76	-	-
		group	-17.832	-54.87 - 20.07	19.784	5	-1311.07	2632.14	0.8124	0.4185
Centroid displacement (m)	sqrt(x)	null	-	-	-	4	-849.238	1706.48	-	-
		group	0.2812	-2.54 - 3.09	1.4482	5	-847.947	1705.89	0.0377	0.8493
Proportion of residence time	none	null	-	-	-	4	64.4671	-120.934	-	-
		group	0.10695	-0.12 - 0.34	0.12271	5	63.6569	-117.314	0.7597	0.4287
Mean return time (s)	log10(x+1)	null	-	-	-	4	-228.916	465.831	-	-
		group	0.2845	-0.12 - 0.34	0.1932	5	-228.707	467.414	2.1693	0.2435
Revisitation rate	sqrt(x)	null	-	-	-	4	-302.4	612.8	-	-
		group	-0.7735	-1.82 - 0.04	0.5812	5	-301.243	612.485	1.7712	0.2691
Proportion of forest within area	sqrt(x)	null	-	-	-	4	277.48	-546.96	-	-
		group	0.007268	-0.09 - 0.11	0.05491	5	275.441	-540.883	0.0175	0.9013

### Sheet: Table_S4
Table S4. Variance in random effects of linear mixed effects models to test difference between bird families (hummingbirds and flowerpiercers) in estimated daily movement metrics. Refer to main text for explanation of how movement metrics were calculated and corrected by track duration. Response variables in models had square-root (sqrt) or logarithmic (log10) transformations to approach normalit…
Response variable	Transformation	random effect	variance	standard deviation	% variance
Area (m2)	log10(x)	individual:species	0.08649	0.2941	0.377818
		species	0.06939	0.2634	0.303119
		residual	0.07304	0.2703
Cumulative distance (m)	sqrt(x)	individual:species	309.6	17.6	0.310843
		species	408.7	20.22	0.410341
		residual	277.7	16.66
Centroid displacement (m)	sqrt(x)	individual:species	6.055	2.461	0.304164
		species	0	0	0
		residual	13.852	3.722
Proportion of residence time	none	individual:species	0.004675	0.06838	0.080839
		species	0.018313	0.13533	0.316664
		residual	0.034843	0.18666
Mean return time (s)	log10(x+1)	individual:species	0.04173	0.2043	0.135809
		species	0.0251	0.1584	0.0816871
		residual	0.24044	0.4904
Revisitation rate	sqrt(x)	individual:species	0.6327	0.7954	0.537964
		species	0.1841	0.429	0.156534
		residual	0.3593	0.5994
Proportion of forest within area	sqrt(x)	individual:species	0.00322	0.05675	0.226729
		species	0.002486	0.04986	0.175046
		residual	0.008496	0.09217

### Sheet: Table_S5
Table S5. Variable loadings of PCA analyses for seven movement metrics (mean and raw values by individuals), with the percent variance explained by each component in parentheses.
Movement metrics	Variable	PC1 (40%)	PC2 (29%)	PC3 (19%)	PC4 (8%)	PC5 (3%)	PC6 (1%)	PC7 (0%)
Mean	Area	0.323508	-0.557523	-0.0375252	-0.0834086	-0.374218	-0.646197	-0.136145
	Cumulative distance	-0.542453	-0.266002	-0.0169361	-0.00637693	-0.332603	-0.000166662	0.723902
	Centroid displacement	0.285216	-0.451376	-0.315549	0.620235	-0.0259699	0.478341	0.0341242
	Residence time	0.276407	0.182376	-0.636576	-0.54039	-0.33805	0.262609	0.099226
	Return time	0.334145	0.0374339	0.682108	-0.105072	-0.505104	0.391506	0.0471936
	Revisitation rate	-0.572528	-0.111862	-0.0872426	0.00592284	-0.416703	0.1953	-0.663528
	Forest proportion	0.0624312	0.606214	-0.143604	0.552462	-0.453443	-0.305346	0.0626378
Movement metrics	Variable	PC1 (32%)	PC2 (18%)	PC3 (18%)	PC4 (13%)	PC5 (10%)	PC6 (8%)	PC7 (1%)
Raw	Area	0.235593	-0.151474	0.5423	0.597774	0.481701	0.0494666	-0.188802
	Cumulative distance	-0.597612	-0.182001	0.141043	0.0942367	0.250466	-0.224265	0.684057
	Centroid displacement	0.298337	-0.254637	0.257061	-0.727593	0.414875	-0.280263	-0.00366974
	Residence time	0.0318827	0.63041	0.466931	0.00615367	-0.285302	-0.549166	0.0228806
	Return time	0.32217	-0.493873	-0.280687	0.294967	-0.274439	-0.638572	0.0584282
	Revisitation rate	-0.617443	-0.146251	-0.0297139	-0.0377866	0.0928572	-0.306896	-0.70161
	Forest proportion	0.110926	0.46516	-0.567666	0.126185	0.606443	-0.255281	0.0145899

### Sheet: Table_S6
Table S6. Species of hummingbirds and flowerpiercers recorded in our study site by mist-netting captures from February 2022-August 2024. Note that in this table we only report Diglossa species of the Thraupidae family.
Family	Species
Trochilidae	Chaetocercus mulsant
Trochilidae	Chalcostigma heteropogon
Trochilidae	Coeligena helianthea
Trochilidae	Colibri coruscans
Trochilidae	Eriocnemis cupreoventris
Trochilidae	Eriocnemis vestita
Trochilidae	Lafresnaya lafresnayii
Trochilidae	Lesbia victoriae
Trochilidae	Metallura tyrianthina
Trochilidae	Oxypogon guerinii
Trochilidae	Pterophanes cyanopterus
Trochilidae	Ramphomicron microrhynchum
Thraupidae	Diglossa albilatera
Thraupidae	Diglossa caerulescens
Thraupidae	Diglossa cyanea
Thraupidae	Diglossa humeralis
Thraupidae	Diglossa lafresnayii
